# OmicClaw: executable and reproducible natural-language multi-omics analysis over the unified OmicVerse ecosystem

**DOI:** 10.64898/2026.03.13.711464

**Authors:** Zehua Zeng, Xuehai Wang, Zhi Luo, Yawen Zheng, Lei Hu, Cencan Xing, Hongwu Du

## Abstract

Advances in bulk, single-cell and spatial omics have transformed biological discovery, yet analysis remains fragmented across packages with incompatible interfaces, heterogeneous dependencies and limited workflow reproducibility. Here, we present OmicClaw, an executable natural-language framework for multi-omics analysis built on the unified OmicVerse ecosystem and the J.A.R.V.I.S. runtime. OmicVerse organizes upstream processing, preprocessing, single-cell, spatial, bulk-transcriptomic and foundation-model workflows into a shared AnnData-centered interface spanning more than 100 methods. J.A.R.V.I.S. converts this ecosystem into a bounded analytical action space through a registry-grounded, state-aware and recoverable execution layer that validates prerequisites, preserves provenance and supports iterative repair, while enabling conversational, notebook and visual interfaces to operate over the same live analytical state. Rather than relying on unconstrained code generation, OmicClaw translates user requests into traceable workflows over live omics objects. Across a benchmark of 15 tasks spanning scRNA-seq, spatial transcriptomics, RNA velocity, scATAC-seq, CITE-seq and multiome analysis, ov.Agent improved rubric-based performance over bare one-shot large language model baselines, particularly for long-horizon multi-step workflows. OmicClaw further supports external agent access through an MCP-compatible server and a beginner-friendly web platform for interactive analysis, code execution and million-scale visualization. Together, OmicClaw provides a practical foundation for reproducible human–AI collaboration in modern multi-omics research
