## Supplementary Table 1-3 for "OmicClaw: executable and reproducible natural-language multi-omics analysis over the unified OmicVerse ecosystem": supp_table_1.xlsx

### Sheet: supp_table_1
Analytical Class	Analytical Method	Original Paper(s) (DOI)	omicverse function(s)	Other Python implementations	Raw language	Original Repository
Alignment	fasterq-dump	N/A	ov.alignment.fqdump		C/C++	https://github.com/ncbi/sra-tools
Alignment	prefetch	N/A	ov.alignment.prefetch		C/C++	https://github.com/ncbi/sra-tools
Alignment	fastp	10.1093/bioinformatics/bty560	ov.alignment.fastp		C/C++	https://github.com/OpenGene/fastp
Alignment	STAR	10.1093/bioinformatics/bts635	ov.alignment.STAR		C++	https://github.com/alexdobin/STAR
Alignment	featureCounts	10.1093/bioinformatics/btt656	ov.alignment.featureCount		C	https://github.com/ShiLab-Bioinformatics/subread
Alignment	kallisto	10.1038/nbt.3519	ov.alignment.ref / ov.alignment.count	kallisto	C++	https://github.com/pachterlab/kallisto
Alignment	bustools	10.1093/bioinformatics/btz279	ov.alignment.ref / ov.alignment.count	bustools	C++	https://github.com/BUStools/bustools
Alignment	kb-python	10.1038/s41587-021-00870-2	ov.alignment.ref / ov.alignment.count	kb-python	Python	https://github.com/pachterlab/kb_python
Alignment	parallel-fastq-dump	N/A	ov.alignment.parallel_fastq_dump		Python	https://github.com/rvalieris/parallel-fastq-dump
Bulk	ComBat	10.1093/biostatistics/kxj037	ov.bulk.batch_correction	sva / scanpy wrappers	R	https://github.com/bioc/sva
Bulk	DESeq2	10.1186/s13059-014-0550-8	ov.bulk.pyDEG / ov.bulk.Deseq2	pydeseq2	R/Python	https://github.com/thelovelab/DESeq2
Bulk	Enrichr	10.1093/nar/gkw377	ov.bulk.geneset_enrichment / ov.bulk.geneset_plot	gseapy	Web/Python	https://github.com/MaayanLab/Enrichr
Bulk	GSEA	10.1073/pnas.0506580102	ov.bulk.geneset_enrichment / ov.bulk.geneset_plot	gseapy	Java/Python	https://github.com/GSEA-MSigDB/gsea-desktop
Bulk	STRING	10.1093/nar/gky1131	ov.bulk.string_interaction	pystring / requests	Web	https://string-db.org
Bulk	WGCNA	10.1186/1471-2105-9-559	ov.bulk.pyWGCNA / ov.bulk.readWGCNA	PyWGCNA	R/Python	https://github.com/cran/WGCNA
Bulk	PyWGCNA	10.1093/bioinformatics/btad415	ov.bulk.pyWGCNA / ov.bulk.readWGCNA	PyWGCNA	Python	https://github.com/jiajiyang/PyWGCNA
Bulk	TCGA preprocess	N/A	ov.bulk.tcga		Python	omicverse wrapper
Bulk	Bayesprime	10.1038/s41467-023-41385-5	ov.bulk.Deconvolution(method='bayesPrime')	Bayesprime	R	https://github.com/Danko-Lab/BayesPrism
Bulk	Instaprime	10.1093/bioinformatics/btae440	ov.bulk.Deconvolution(method='bayesPrime')	Instaprime	R	https://github.com/humengying0907/InstaPrism
Bulk	scaden	10.1126/sciadv.aba2619	ov.bulk.Deconvolution(method='scaden')	Scaden	Python	https://github.com/KevinMenden/scaden
Single Preprocessing	Scanpy preprocessing core	10.1186/s13059-017-1382-0	ov.pp.preprocess / ov.pp.qc / ov.pp.filter_cells / ov.pp.filter_genes / ov.pp.scale / ov.pp.pca / ov.pp.neighbors / ov.pp.umap / ov.pp.tsne / ov.pp.leiden / ov.pp.louvain	scanpy	Python	https://github.com/scverse/scanpy
Single Preprocessing	HVG (Seurat flavor)	10.1016/j.cell.2019.05.031	ov.pp.highly_variable_features / ov.pp.highly_variable_genes	scanpy / Seurat	R/Python	https://github.com/satijalab/seurat
Single Preprocessing	Pegasus HVF	10.1093/bioinformatics/btaa804	ov.pp.select_hvf_pegasus	pegasus	Python	https://github.com/lilab-bcb/pegasus
Single Preprocessing	Pearson residual normalization	10.1186/s13059-021-02451-7	ov.pp.normalize_pearson_residuals	scanpy / sctransform	R/Python	https://github.com/satijalab/sctransform
Single Preprocessing	Scrublet	10.1016/j.cels.2018.11.005	ov.pp.scrublet / ov.pp.scrublet_simulate_doublets	scrublet	Python	https://github.com/swolock/scrublet
Single Preprocessing	PyMDE	10.21105/joss.03988	ov.pp.mde / ov.utils.mde	pymde	Python	https://github.com/cvxgrp/pymde
Single Preprocessing	SUDE	10.1038/s42256-025-01112-9	ov.pp.sude		Python	https://github.com/Starlitnightly/SUDE
Single Preprocessing	Cell cycle scoring	10.1126/science.aad0501	ov.pp.score_genes_cell_cycle	scanpy / Seurat	R/Python	https://github.com/scverse/scanpy
Single Preprocessing	Regress out covariates	10.1186/s13059-017-1382-0	ov.pp.regress / ov.pp.regress_and_scale	scanpy	Python	https://github.com/scverse/scanpy
Single Preprocessing	RAPIDS GPU acceleration	10.48550/arXiv.2603.02402 Focus to learn more	ov.pp.anndata_to_GPU / ov.pp.anndata_to_CPU / ov.utils.gpu_init	RAPIDS	Python/CUDA	https://github.com/scverse/rapids_singlecell
Single Batch Correction	Harmony	10.1038/s41592-019-0619-0	ov.single.batch_correction(methods='harmony') / ov.popv.algorithms._harmony	harmonypy	Python/R	https://github.com/immunogenomics/harmony
Single Batch Correction	ComBat	10.1093/biostatistics/kxj037	ov.single.batch_correction(methods='combat')	scanpy / sva	R/Python	https://github.com/bioc/sva
Single Batch Correction	Scanorama	10.1038/nbt.4103	ov.single.batch_correction(methods='scanorama') / ov.popv.algorithms._scanorama	scanorama	Python	https://github.com/brianhie/scanorama
Single Batch Correction	scVI	10.1038/s41592-018-0229-2	ov.single.batch_correction(methods='scVI') / ov.popv.algorithms._scvi	scvi-tools	Python	https://github.com/scverse/scvi-tools
Single Batch Correction	scANVI	10.15252/msb.20209620	ov.popv.algorithms._scanvi	scvi-tools	Python	https://github.com/scverse/scvi-tools
Single Batch Correction	CellANOVA	10.1038/s41587-024-02463-1	ov.single.batch_correction(methods='CellANOVA')		R/Python	https://github.com/Janezjz/cellanova
Single Batch Correction	ConCORD	10.1093/bioinformatics/btac733	ov.single.batch_correction(methods='Concord')		Python	https://github.com/gao-lab/ConCORD
Single Batch Correction	SIMBA	10.1038/s41592-023-01899-8	ov.single.pySIMBA	simba	Python	https://github.com/pinellolab/simba
Single Batch Correction	BBKNN	10.1093/bioinformatics/btz625	ov.popv.algorithms._bbknn	bbknn	Python	https://github.com/Teichlab/bbknn
Single Annotation	CellTypist	10.1126/science.abl5197 / 10.1038/s41586-022-04587-5	ov.single.Annotation(method='celltypist') / ov.popv.algorithms._celltypist	celltypist	Python	https://github.com/Teichlab/celltypist
Single Annotation	SCSA	10.1093/bioinformatics/btaa956	ov.single.Annotation(method='scsa') / ov.single.pySCSA	SCSA	Python	https://github.com/bioinfo-ibms-pumc/SCSA
Single Annotation	MetaTiME	10.1038/s41467-023-38333-8	ov.single.Annotation(method='metatime')	MetaTiME	Python	https://github.com/yi-zhang/MetaTiME
Single Annotation	TOSICA	10.1038/s41467-023-35923-4	ov.single.pyTOSICA / ov.single.tosica	TOSICA	Python	https://github.com/JackieHanLab/TOSICA
Single Annotation	CellMatch / Cell Ontology mapping	10.1101/2025.06.10.658951	ov.single.CellOntologyMapper / ov.single.download_cl		Python	omicverse method
Single Annotation	GPT4Celltype	10.1038/s41592-024-02235-4	ov.single.gptcelltype		R	omicverse method
Single Annotation	OnClass	10.1038/s41467-021-25725-x	ov.popv.algorithms._onclass	OnClass	Python	https://github.com/wangshenguiuc/OnClass
Single Annotation	SVM classifier	10.1007/BF00994018	ov.popv.algorithms._svm	scikit-learn	Python	https://github.com/scikit-learn/scikit-learn
Single Annotation	Random Forest	10.1023/A:1010933404324	ov.popv.algorithms._rf	scikit-learn	Python	https://github.com/scikit-learn/scikit-learn
Single Annotation	XGBoost	10.1145/2939672.2939785	ov.popv.algorithms._xgboost	xgboost	C++/Python	https://github.com/dmlc/xgboost
Single Annotation	scMulan	10.1101/2024.02.06.579487	tutorial / llm/scmulan_model.py	scMulan	Python	https://github.com/Starlitnightly/scMulan
Single Annotation	CEFCON	10.1038/s41467-023-44103-3	ov.single.pyCEFCON	CEFCON	Python	https://github.com/Starlitnightly/CEFCON
Trajectory	PAGA	10.1186/s13059-019-1663-x	ov.utils.cal_paga / ov.utils.plot_paga	scanpy	Python	https://github.com/scverse/scanpy
Trajectory	Palantir	10.1038/s41587-019-0068-4	ov.single.traj (method='palantir')	palantir	Python	https://github.com/dpeerlab/Palantir
Trajectory	VIA	10.1038/s41467-021-25773-3	ov.single.pyVIA / ov.single.hematopoiesis	VIA	Python	https://github.com/ShobiStassen/VIA
Trajectory	Slingshot	10.1186/s13059-018-1409-1	ov.single.traj / ov.single._pyslingshot	pyslingshot	R	https://github.com/kstreet13/slingshot
Trajectory	CellRank	10.1038/s41592-021-01346-6 / 10.1038/s41587-021-00953-1	tutorial / external referenced	cellrank	Python	https://github.com/theislab/cellrank
Trajectory	Diffusion map	10.1038/nbt.3971	ov.single._diffusionmap / ov.single.traj	scanpy / destiny	Python/R	https://github.com/scverse/scanpy
Trajectory	TimeFateKernel	10.1038/s41592-024-02265-y	ov.single.Fate	timefatekernel	Python	omicverse-integrated
Velocity	dynamo	10.1038/s41592-022-01588-7	ov.single.Velo(method='dynamo')	dynamo-release	Python	https://github.com/aristoteleo/dynamo-release
Velocity	scVelo	10.1186/s13059-020-01990-6	ov.single.Velo(method='scvelo')	scvelo	Python	https://github.com/theislab/scvelo
Velocity	GraphVelo	10.1038/s41467-025-62784-w	ov.single.Velo(method='graphvelo')	graphvelo	Python	https://github.com/xing-lab-pitt/GraphVelo
Velocity	LatentVelo	10.1101/2022.08.22.504858	ov.single.Velo(method='latentvelo')	latentvelo	Python	https://github.com/Spencerfar/LatentVelo
Regulatory / Marker	COSG	10.1093/bioinformatics/btac394	ov.single.cosg / ov.single.find_markers(method='cosg')	COSG	Python	https://github.com/genecell/COSG
Regulatory / Marker	cNMF	10.1038/s41592-019-0520-7	ov.single.cNMF	cNMF	Python	https://github.com/dylkot/cNMF
Regulatory / Marker	Hotspot	10.1016/j.cell.2021.01.032	external hotspot / tutorial referenced	hotspot	Python	https://github.com/YosefLab/Hotspot
Regulatory / Network	SCENIC	10.1038/nmeth.4463	ov.single.scenic	pySCENIC	Python	https://github.com/aertslab/pySCENIC
Regulatory / Network	CEFCON	10.1093/nar/gkad350	ov.single.pyCEFCON	CEFCON	Python	https://github.com/Starlitnightly/CEFCON
Regulatory / Pathway	AUCell	10.1038/nmeth.4463	ov.single.geneset_aucell / ov.single.pathway_aucell	AUCell / pySCENIC ecosystem	R/Python	https://github.com/aertslab/AUCell
Regulatory / Pathway	GSEA / pathway enrichment	10.1073/pnas.0506580102	ov.single.pathway_enrichment / ov.single.pathway_enrichment_plot	gseapy	Java/Python	https://github.com/GSEA-MSigDB/gsea-desktop
Regulatory / Pathway	Pathway AUCell enrichment	10.1038/nmeth.4463	ov.single.pathway_aucell_enrichment	pyscenic	Python	omicverse wrapper
Communication	CellPhoneDB v5	10.1038/s41596-024-01137-1	ov.single.run_cellphonedb_v5	cellphonedb	Python	https://github.com/ventolab/CellphoneDB
Communication	FlowSig	10.1038/s41592-024-02380-w	ov.pl.plot_flowsig_network	flowsig	Python	https://github.com/axelalmet/flowsig
Multi-omics	MOFA+	10.1186/s13059-020-02015-1	ov.single.pyMOFA / ov.single.factor_exact / ov.single.factor_correlation / ov.single.get_weights	MOFA2 / mofapy2	R/Python	https://github.com/bioFAM/MOFA2
Multi-omics	GLUE	10.1038/s41592-022-01575-9	ov.single.GLUE_pair	scGLUE	Python	https://github.com/gao-lab/GLUE
Cell State / Potency	CytoTRACE2	10.1038/s41592-024-02202-0	ov.single.cytotrace2	CytoTRACE2	Python	https://github.com/digitalcytometry/cytotrace2
Drug Response	scDrug	10.1016/j.csbj.2022.11.055	ov.single.Drug_Response / ov.single.autoResolution	scDrug	Python	https://github.com/ailabstw/scDrug
MetaCell	SEACells	10.1038/s41587-023-01716-9	ov.single.MetaCell	SEACells	Python	https://github.com/dpeerlab/SEACells
Spatial Preprocessing	CellPose	10.1038/s41592-020-01018-x	ov.space.visium_10x_hd_cellpose_he / ov.space.visium_10x_hd_cellpose_expand / ov.space.visium_10x_hd_cellpose_gex	cellpose	Python	https://github.com/MouseLand/cellpose
Spatial Preprocessing	BIN2Cell	10.1093/bioinformatics/btae546	ov.space.bin2cell	bin2cell	Python	https://github.com/Teichlab/bin2cell
Spatial Clustering	STAGATE	10.1038/s41467-022-29439-6	ov.space.pySTAGATE / ov.space.Cal_Spatial_Net / ov.space.clusters(method='STAGATE')	STAGATE	Python	https://github.com/QIFEIDKN/STAGATE
Spatial Clustering	GraphST	10.1038/s41467-023-36796-3	ov.space.clusters(method='GraphST')	GraphST	Python	https://github.com/JinmiaoChenLab/GraphST
Spatial Clustering	CAST	10.1038/s41592-024-02122-y	ov.space.CAST / ov.space.clusters(method='CAST')	CAST	Python	https://github.com/tangzefang/CAST
Spatial Clustering	mclustR	10.1198/016214502760047131	ov.space.merge_cluster		R	omicverse wrapper
Spatial Integration	STAligner	10.1101/2023.04.14.536918	ov.space.pySTAligner	STAligner	Python	https://github.com/zhoux85/STAligner
Spatial Integration	SpaTrio CellMap	10.1093/bioinformatics/btae171	ov.space.CellMap	SpaTrio	Python	https://github.com/QuKunLab/SpaTrio
Spatial Integration	SLAT	10.1101/2024.01.22.576628	tutorial / external scSLAT	scSLAT	Python	https://github.com/JinmiaoChenLab/SLAT
Spatial Deconvolution	Tangram	10.1038/s41587-021-01054-3	ov.space.Tangram / ov.space.Deconvolution(method='Tangram')	tangram-sc	Python	https://github.com/broadinstitute/Tangram
Spatial Deconvolution	cell2location	10.1038/s41587-021-01139-4	ov.space.Deconvolution(method='cell2location')	cell2location	Python	https://github.com/BayraktarLab/cell2location
Spatial Deconvolution	FlashDeconv	10.1016/j.cels.2020.01.003	ov.space.Deconvolution(method='FlashDeconv')	flashdeconv	Python	omicverse-integrated / external wrapper
Spatial Deconvolution	Starfysh	10.1038/s41587-024-02173-8	ov.space.Deconvolution(method='starfysh') / ov.space._starfysh	starfysh	Python	https://github.com/YiLab-SC/Starfysh
Spatial Communication	COMMOT	10.1038/s41467-023-35928-1	ov.space.create_communication_anndata / ov.space.update_classification_from_database	commot	Python	https://github.com/zcang/COMMOT
Spatial Communication	FlowSig	10.1038/s41592-024-02353-z	ov.pl.plot_flowsig_network	flowsig	Python	https://github.com/axelalmet/flowsig
Spatial SVG	Moran's I	10.2307/2332142	ov.space.spatial_autocorr / ov.space.moranI	squidpy / scanpy	Python	https://github.com/scverse/squidpy
Spatial SVG	PROST	10.1038/s41467-023-37766-8	ov.space.svg(method='prost')	PROST	Python	https://github.com/Tang-Lab-super/PROST
Spatial SVG	SpatialDE	10.1038/s41592-018-0230-9	ov.space.svg(method='spatialde')	SpatialDE	Python	https://github.com/Teichlab/SpatialDE
Spatial SVG	SOMDE	10.1093/bioinformatics/btac325	ov.space.svg(method='somde')	SOMDE	Python	https://github.com/WhirlFirst/somde
Spatial Downstream	STT (Spatial Transition Tensor)	10.1038/s41467-024-45926-7	ov.space.STT	STT	Python	https://github.com/JinmiaoChenLab/STT
Spatial Downstream	GASTON	10.1101/2024.03.13.584712	ov.space.GASTON	GASTON	Python	https://github.com/raphael-group/GASTON
Spatial Downstream	SpaceFlow	10.1093/bioinformatics/btad196	ov.space.SpaceFlow	SpaceFlow	Python	https://github.com/hongleir/SpaceFlow
External / Additional	spaco	10.1016/j.patter.2023.100915	external/spaco	spaco	Python	https://github.com/WanluLiuLab/spaco
External / Additional	NaiveDE	10.1038/s41467-021-25542-8	external/NaiveDE	NaiveDE	Python	https://github.com/Teichlab/NaiveDE
External / Additional	SEACells	10.1038/s41587-023-01716-9	ov.single.MetaCell / external/SEACells	SEACells	Python	https://github.com/dpeerlab/SEACells
External / Additional	scDiffusion	10.1093/bioinformatics/btae518	external/scdiffusion / ov.single._scdiffusion	scDiffusion	Python	https://github.com/EperLuo/scDiffusion
External / Additional	GNTD	10.1038/s41467-023-44017-0	external/GNTD	GNTD	Python	omicverse vendored external
External / Additional	topACT	10.1038/s41586-024-07563-1	external/topact	topACT	Python	omicverse vendored external
External / Additional	TAPE	10.1038/s41467-022-28014-1	external/tape	TAPE	Python	https://github.com/poseidonchan/TAPE
External / Additional	scTenifold	10.1016/j.patter.2020.100139	external/scTenifold	scTenifold	Python	omicverse vendored external
External / Additional	PyComplexHeatmap	10.1002/imt2.115	ov.pl.complexheatmap	PyComplexHeatmap	Python	https://github.com/DingWB/PyComplexHeatmap
