## Supplementary Table 1-3 for "OmicClaw: executable and reproducible natural-language multi-omics analysis over the unified OmicVerse ecosystem": supp_table_3.xlsx

### Sheet: Sheet1
Title	Date Published	DOI	Citations	IF	OmicVerse-Analysis	Overlap
CellOntologyMapper: Consensus mapping of cell type annotation	2025-06-18	10.1101/2025.06.10.658951	0		OmicVerse ecosystem integration	Y
Zinc accumulation-induced integrated stress response triggers β-cell identity loss.	2026-01-28	10.1038/s41422-026-01222-y	0	25.9	Single-cell RNA sequencing analysis workflow
MODE: high-resolution digital dissociation with deep multimodal autoencoder.	2025-08-22	10.1101/2025.01.02.631152	0		Deconvolution
DOLPHIN advances single-cell transcriptomics beyond gene level by leveraging exon and junction reads.	2025-07-04	10.1038/s41467-025-61580-w	1	15.7	Batch correction evaluation metrics
Benchmarking metabolic RNA labeling techniques for high-throughput single-cell RNA sequencing.	2025-07-01	10.1038/s41467-025-61375-z	4	15.7	Quality control and filtering
scGALA advances graph link prediction-based cell alignment for comprehensive data integration and harmonization.	2025-11-26	10.1038/s41467-025-66644-5	1	15.7	Gene Ontology Biological Process enrichment analysis
A tunable human intestinal organoid system achieves controlled balance between self-renewal and differentiation.	2025-01-02	10.1038/s41467-024-55567-2	18	15.7	Pseudotime gene-expression heatmap visualization
Macrophage ferroptosis potentiates GCN2 deficiency induced pulmonary venous arterialization.	2025-09-22	10.1038/s41467-025-64035-4; 10.1101/2025.02.08.24318691	1	15.7	Batch correction
Heterogeneous cellular responses to hyperthermia support combined intraperitoneal hyperthermic immunotherapy for ovarian cancer mouse models.	2025-03-12	10.1126/scitranslmed.adp2124	6	14.6	Bulk-to-single-cell deconvolution
scLTdb: a comprehensive single-cell lineage tracing database.	2024-10-29	10.1093/nar/gkae913	4	13.1	Trajectory inference and pseudotime inference
Protein Phosphatase 2A Promotes CD8+ T Cell Effector Function through the Augmentation of CD28 Costimulation.	2025-01-02	10.34133/research.0545	0	10.9	Gene set scoring (AUCell)
MOADE: a multimodal autoencoder for dissociating bulk multi-omics data.	2025-09-30	10.1186/s13059-025-03805-1	1	9.4	Bulk deconvolution baseline
Multi-organ AI endophenotypes chart the heterogeneity of brain, eye and heart pan-disease	2026-01-06	10.1038/s44220-025-00560-x	0	8.7	Protein–protein interaction network analysis
Challenges in AI-driven Biomedical Multimodal Data Fusion and Analysis.	2025-02-27	10.1093/gpbjnl/qzaf011	23	7.9	Deconvolution
HMPA: a pioneering framework for the noncanonical peptidome from discovery to functional insights.	2024-09-23	10.1093/bib/bbae510	1	7.7	Protein–protein interaction network analysis
YBX1 regulation of alveolar type II epithelial cells in idiopathic pulmonary fibrosis: mechanistic insights and small-molecule drug screening.	2025-11-18	10.1186/s12967-025-07297-2	0	7.5	Quality control and filtering; preprocessing
Multimodal single-cell transcriptomics with patient-specific iPSC-derived airway organoids as a drug screening approach for cystic fibrosis with nonsense mutations.	2025-08-18	10.1016/j.biopha.2025.118476	1	7.5	Bulk and single-cell integration; deconvolution
Development of a breast cancer invasion score to predict tumor aggressiveness and prognosis via PI3K/AKT/mTOR pathway analysis.	2025-04-09	10.1038/s41420-025-02422-y	7	7	Clustering; cell type annotation
Cell-type-specific roles of FOXP1 in the excitatory neuronal lineage during early neocortical murine development.	2025-03-05	10.1016/j.celrep.2025.115384	8	6.9	Pseudo-multiome cell pairing via GLUE embeddings
A single-cell transcriptomic dataset of enterocyte-specific HHEX knockdown in the Drosophila larval midgut.	2025-12-09	10.1038/s41597-025-06290-0	1	6.9	Quality control and filtering; preprocessing; marker gene selection
Network-based pharmacology and UHPLC-Q-Exactive-Orbitrap-MS reveal Jinhua Qinggan granule's mechanism in reducing cellular inflammation in COVID-19.	2024-07-04	10.3389/fimmu.2024.1382524	3	5.9	Metacell construction; differential expression analysis; network visualization; cell-type marker identification
Xrcc6 coordinates cardiomyocyte repair and immune regulation in myocardial ischemia-reperfusion injury: Fisetin as a therapeutic modulator.	2025-09-17	10.3389/fimmu.2025.1653738	0	5.9	Quality control and filtering; preprocessing
Pan-cancer multi-omics analysis of CCT4 in tumor progression and cancer immunity, with focus on lung adenocarcinoma.	2025-12-01	10.3389/fimmu.2025.1714837	0	5.9	Bulk and single-cell integration
Unraveling the spatial and signaling dynamics and splicing kinetics of immune infiltration in osteoarthritis synovium.	2025-03-13	10.3389/fimmu.2025.1521038	9	5.9	Quality control and filtering; preprocessing; batch correction; cell type annotation; marker gene selection; spatial variable gene identification; cell-to-spot mapping; spatial transition tensor analysis; differential expression analysis
Soluble fermentable dietary fiber attenuates age-related cognitive impairment via neuroimmune and antioxidant modulation: evidence from multilevel analyses in populations and aging mouse models	2026-02-02	10.3389/fimmu.2026.1718673	0	5.9	Quality control and filtering
New insights into markers for distinguishing neuroendocrine prostate cancer: evidence from single-cell analysis.	2025-03-14	10.3389/fimmu.2025.1551815	0	5.9	Consensus Non-Negative Matrix Factorization for transcriptional program discovery
scCobra: Contrastive cell embedding learning with domain-adaptation for single-cell data integration and harmonization	2022-10-24	10.1101/2022.10.23.513389	0		Gene Ontology enrichment analysis
scCobra allows contrastive cell embedding learning with domain adaptation for single cell data integration and harmonization.	2025-02-13	10.1038/s42003-025-07692-x	9	5.1	Differential expression analysis; survival analysis; Gene Ontology Biological Process enrichment analysis
Machine Learning Identifies Key Cells and Therapeutic Targets in Intervertebral Disc Degeneration: SASP-Driven Matrix Catabolism, Inflammation Amplification, and Metabolic Collapse.	2026-01-07	10.1007/s10753-025-02429-8	0	5	Trajectory inference and pseudotime inference
Isoliquiritigenin as a Neuronal Radiation Mitigant: Mitigating Radiation-Induced Anhedonia Tendency Targeting Grik3/Grm8/Grin3a via Integrated Proteomics and AI-Driven Discovery.	2025-08-30	10.3390/ph18091307	0	4.8	Weighted Gene Correlation Network Analysis
Single-Cell Transcriptomics Reveals a Multi-Compartmental Cellular Cascade Underlying Elahere-Induced Ocular Toxicity in Rats.	2025-10-04	10.3390/ph18101492	0	4.8	Single-cell RNA sequencing analysis workflow
S100a8 inhibitor Paquinimod attenuates coal dust-induced pulmonary fibrosis via blocking neutrophils-S100a8-Tlr4-macrophages signaling axis.	2025-06-06	10.1016/j.intimp.2025.115020	2	4.7	Single-cell RNA sequencing analysis workflow; visualization
Analysis of single-cell RNA sequencing data to examine the gastric inflammation-to-cancer transition and evaluation of the effect of probiotic on precancerous lesions	2024-05-13	10.1016/j.engmic.2025.100208	1	CHECK	Gene set scoring (AUCell); Gene Ontology enrichment analysis; trajectory inference and pseudotime inference; developmental potential inference
YBX1 promotes angiogenesis after myocardial infarction by stabilizing HIF1α mRNA via m6A signaling	2026-01-01	10.1016/j.isci.2026.114810	0	4.1	Visualization; differential expression analysis (DESeq2 interface)
Single nucleus RNA-seq reveals the process from onset to chronic kidney disease in IgA nephropathy.	2025-07-02	10.1038/s41598-025-04292-x	2	3.9	Trajectory inference and pseudotime inference
CIA: unveiling cellular identities with cluster-independent annotation in single-cell RNA sequencing data for comprehensive cell type characterization and exploration.	2025-12-17	10.1186/s12859-025-06320-z	0	3.3	Gene set scoring (AUCell)
Single-Cell RNA and ATAC Sequencing Reveal Cellular Heterogeneity and Chromatin Accessibility Dynamics in Young Chinese Breast Cancer Patients across Pre- and Post-Neoadjuvant Therapy	2025-10-15	10.1101/2025.10.14.682233	0		Cell–cell communication network role analysis; differential expression analysis
Consensus nonnegative matrix factorization reveals metastatic gene expression program and identifies E74-like ETS transcription factor 3 confers to the lymph nodes metastasis in papillary thyroid cancer.	2025-03-06	10.1007/s12020-025-04205-y	1	2.9	Consensus nonnegative matrix factorization (cNMF) for gene expression program discovery
scLTNN: an innovative tool for automatically visualizing single-cell trajectories.	2024-12-26	10.1093/bioadv/vbaf033	0	2.86	Preprocessing; highly variable gene identification; latent semantic indexing computation	Y
Landscape of spatial disruption of homeostasis in the middle temporal gyrus of epileptic patients.	2025-05-09	10.1016/j.brainres.2025.149688	2	2.6	Quality control and filtering; preprocessing; neighborhood graph construction; clustering; differential expression analysis
Integrated single-cell and bulk transcriptome analysis revealed high plasticity subpopulation and promising diagnosis model for clear cell renal cell carcinoma.	2025-09-30	10.1186/s41065-025-00563-9	0	2.5	Single-cell RNA sequencing analysis workflow; developmental potential scoring
